# A graph neural network model to estimate cell-wise metabolic flux using single cell RNA-seq data

**DOI:** 10.1101/2020.09.23.310656

**Authors:** Norah Alghamdi, Wennan Chang, Pengtao Dang, Xiaoyu Lu, Changlin Wan, Silpa Gampala, Zhi Huang, Jiashi Wang, Qin Ma, Yong Zang, Melissa Fishel, Sha Cao, Chi Zhang

## Abstract

The metabolic heterogeneity, and metabolic interplay between cells and their microenvironment have been known as significant contributors to disease treatment resistance. However, with the lack of a mature high-throughput single cell metabolomics technology, we are yet to establish systematic understanding of intra-tissue metabolic heterogeneity and cooperation phenomena among cell populations. To mitigate this knowledge gap, we developed a novel computational method, namely scFEA (single cell Flux Estimation Analysis), to infer single cell fluxome from single cell RNA-sequencing (scRNA-seq) data. scFEA is empowered by a comprehensively reconstructed human metabolic map into a factor graph, a novel probabilistic model to leverage the flux balance constraints on scRNA-seq data, and a novel graph neural network based optimization solver. The intricate information cascade from transcriptome to metabolome was captured using multi-layer neural networks to fully capitulate the non-linear dependency between enzymatic gene expressions and reaction rates. We experimentally validated scFEA by generating an scRNA-seq dataset with matched metabolomics data on cells of perturbed oxygen and genetic conditions. Application of scFEA on this dataset demonstrated the consistency between predicted flux and metabolic imbalance with the observed variation of metabolite abundance in the matched metabolomics data. We also applied scFEA on five publicly available scRNA-seq and spatial transcriptomics datasets and identified context and cell group specific metabolic variations. The cell-wise fluxome predicted by scFEA empowers a series of downstream analysis including identification of metabolic modules or cell groups that share common metabolic variations, sensitivity evaluation of enzymes with regards to their impact on the whole metabolic flux, and inference of cell-tissue and cell-cell metabolic communications.
