## Supplementary material for "A graph neural network model to estimate cell-wise metabolic flux using single cell RNA-seq data": Table 1

### Sheet: Sheet1
Table 1: Super metabolic module information
SM ID	Super Module class	#Modules	#Genes
1	Glycolysis + TCA cycle	14	83
2	Serine Metabolism	18	114
3	Pentose phosphate	1	28
4	Fatty Acids Metabolism/Synthesis	2	81
5	Aspartate Metabolism	5	35
6	Beta-Alanine Metabolism	5	48
7	Propionyl-CoA Metabolism	2	25
8	Glutamate Metabolism	5	13
9	Leucine + Valine + Isoleucine	8	99
10	Urea Cycle	8	30
11	Spermine Metabolism	2	7
12	Transporters	35	80
13	Hyaluronic acid synthesis	5	26
14	Glycogen synthesis	1	4
15	Glycosaminoglycan synthesis	1	14
16	N-linked glycan synthesis	12	88
17	O-linked glycan synthesis	4	17
18	Sialic acid synthesis	3	12
19	Glycan synthesis	1	5
20	Purine synthesis	17	67
21	Pyrimidine synthesis	17	49
22	Steroid hormone synthesis	3	177
